# Sites of active gene regulation in the prenatal frontal cortex and their role in neuropsychiatric disorders

**DOI:** 10.1101/2021.09.01.458548

**Authors:** Manuela R. Kouakou, Darren Cameron, Eilis Hannon, Emma L. Dempster, Jonathan Mill, Matthew J. Hill, Nicholas J. Bray

**Affiliations:** MRC Centre for Neuropsychiatric Genetics & Genomics, Division of Psychological Medicine & Clinical Neurosciences, Cardiff University, Cardiff, United Kingdom; University of Exeter Medical School, University of Exeter, United Kingdom

## Abstract

Common genetic variation appears to largely influence risk for neuropsychiatric disorders through effects on gene regulation. It is therefore possible to shed light on the biology of these conditions by testing for enrichment of associated genetic variation within regulatory genomic regions operating in specific tissues or cell types. Here, we have used ATAC-Seq to map open chromatin (an index of active regulatory genomic regions) in bulk tissue, NeuN+ and NeuN− nuclei from the prenatal human frontal cortex, and tested enrichment of SNP heritability for 5 neuropsychiatric disorders (autism spectrum disorder, ADHD, bipolar disorder, major depressive disorder and schizophrenia) within these regions. We observed significant enrichment of SNP heritability for ADHD, major depressive disorder and schizophrenia within open chromatin regions mapped in bulk fetal frontal cortex, and for all 5 tested neuropsychiatric conditions when we restricted these sites to those overlapping histone modifications indicative of enhancers (H3K4me1) or promoters (H3K4me3) in fetal brain. SNP heritability for neuropsychiatric disorders was significantly enriched in open chromatin regions identified in fetal frontal cortex NeuN- as well as NeuN+ nuclei overlapping fetal brain H3K4me1 or H3K4me3 sites. We additionally demonstrate the utility of our mapped open chromatin regions for prioritizing potentially functional SNPs at genome-wide significant risk loci for neuropsychiatric disorders. Our data provide evidence for an early neurodevelopmental component to a range of neuropsychiatric conditions and highlight an important role for regulatory genomic regions active within both NeuN+ and NeuN− cells of the prenatal brain.
