## Supplementary Tables for "Sites of active gene regulation in the prenatal frontal cortex and their role in neuropsychiatric disorders"

### Sheet: Table S1
Table S1: Enrichment of high confidence bulk foetal frontal cortex open chromatin regions within genomic annotations defined by Libbrecht et al (2019) in fetal and adult human brain
Sample	Annotation*	qLen	qr	Fold-enrichment	Lower 95% CI	Upper 95% CI	P (2-tailed)**		**based on 5000 simulations
FETAL_BRAIN_MALE	8_Promoter	48902	0.552559	54.3481	51.3124	57.9408	0.00019996
FETAL_BRAIN_FEMALE	0_Bivalent	26444	0.298799	22.4934	21.3258	23.7592	0.00019996
BRAIN_HIPPOCAMPUS_MIDDLE	4_Bivalent	22798	0.257602	22.1539	20.954	23.4789	0.00019996
BRAIN_ANGULAR_GYRUS	3_Enhancer	20853	0.235624	18.6156	17.6421	19.6726	0.00019996
BRAIN_INFERIOR_TEMPORAL_LOBE	6_Enhancer	22671	0.256167	17.6725	16.7933	18.6439	0.00019996
FETAL_BRAIN_FEMALE	9_RegPermissive	28415	0.32107	15.1273	14.5048	15.7949	0.00019996
BRAIN_ANTERIOR_CAUDATE	11_Enhancer	23086	0.260856	15.1114	14.4288	15.8667	0.00019996
BRAIN_CINGULATE_GYRUS	2_Enhancer	21996	0.24854	14.3997	13.7647	15.1071	0.00019996
BRAIN_MID_FRONTAL_LOBE	3_Enhancer	22786	0.257466	14.389	13.7597	15.0701	0.00019996
BRAIN_SUBSTANTIA_NIGRA	4_Enhancer	19087	0.21567	12.4022	11.8479	13.002	0.00019996
FETAL_BRAIN_MALE	1_Enhancer	10494	0.118575	6.12504	5.86913	6.40268	0.00019996
BRAIN_ANTERIOR_CAUDATE	1_Enhancer	6768	0.0764737	5.19557	4.95099	5.46247	0.00019996
BRAIN_CINGULATE_GYRUS	6_Bivalent	8084	0.0913436	4.6714	4.47867	4.8787	0.00019996
BRAIN_SUBSTANTIA_NIGRA	12_Bivalent	8184	0.0924735	4.63397	4.443	4.83974	0.00019996
BRAIN_HIPPOCAMPUS_MIDDLE	1_Enhancer	9091	0.102722	4.18074	4.02613	4.34768	0.00019996
BRAIN_MID_FRONTAL_LOBE	11_Enhancer	15741	0.177862	3.84248	3.74073	3.94907	0.00019996
BRAIN_ANGULAR_GYRUS	11_Enhancer	9904	0.111908	3.54704	3.43055	3.67087	0.00019996
BRAIN_ANGULAR_GYRUS	1_RegPermissive	14164	0.160043	3.51157	3.41795	3.61419	0.00019996
BRAIN_ANTERIOR_CAUDATE	14_Enhancer	9499	0.107332	3.32244	3.21344	3.43796	0.00019996
BRAIN_CINGULATE_GYRUS	4_Enhancer	11399	0.128801	3.22851	3.13243	3.32626	0.00019996
BRAIN_INFERIOR_TEMPORAL_LOBE	5_Enhancer	7274	0.0821912	3.1312	3.01951	3.24877	0.00019996
BRAIN_INFERIOR_TEMPORAL_LOBE	4_Enhancer	13641	0.154134	2.917	2.84484	2.99276	0.00019996
BRAIN_SUBSTANTIA_NIGRA	8_Enhancer	7854	0.0887448	2.6595	2.57424	2.74904	0.00019996
BRAIN_HIPPOCAMPUS_MIDDLE	9_Enhancer	8377	0.0946543	2.37296	2.30644	2.44655	0.00019996
FETAL_BRAIN_MALE	3_Quiescent	7504	0.08479	2.37045	2.29691	2.44829	0.00019996
BRAIN_SUBSTANTIA_NIGRA	11_Enhancer	4207	0.0475362	2.18382	2.0993	2.27528	0.00019996
BRAIN_HIPPOCAMPUS_MIDDLE	6_RegPermissive	7125	0.0805076	2.11252	2.04858	2.17957	0.00019996
BRAIN_MID_FRONTAL_LOBE	7_FacultativeHet	5940	0.0671179	1.95282	1.89293	2.01766	0.00019996
BRAIN_SUBSTANTIA_NIGRA	2_Quiescent	5567	0.0629032	1.9142	1.85567	1.97832	0.00019996
FETAL_BRAIN_MALE	7_FacultativeHet	2333	0.0263613	1.83091	1.74495	1.92492	0.00019996
BRAIN_CINGULATE_GYRUS	11_Quiescent	7156	0.0808578	1.68469	1.64204	1.73143	0.00019996
BRAIN_HIPPOCAMPUS_MIDDLE	11_Quiescent	6499	0.0734342	1.66868	1.62313	1.71615	0.00019996
BRAIN_INFERIOR_TEMPORAL_LOBE	8_FacultativeHet	5831	0.0658863	1.60686	1.56118	1.65465	0.00019996
BRAIN_ANTERIOR_CAUDATE	12_Quiescent	6889	0.0778409	1.41196	1.37808	1.44788	0.00019996
BRAIN_SUBSTANTIA_NIGRA	3_Quiescent	9624	0.108745	1.40646	1.37702	1.43578	0.00019996
BRAIN_HIPPOCAMPUS_MIDDLE	7_Quiescent	7209	0.0814567	1.31644	1.28617	1.34874	0.00019996
BRAIN_CINGULATE_GYRUS	7_Quiescent	6967	0.0787223	1.28058	1.25148	1.31082	0.00019996
BRAIN_ANTERIOR_CAUDATE	10_Quiescent	4387	0.0495701	1.2533	1.21692	1.28991	0.00019996
BRAIN_ANTERIOR_CAUDATE	7_Transcribed	2653	0.0299771	1.2524	1.20591	1.30498	0.00019996
BRAIN_ANTERIOR_CAUDATE	0_Quiescent	9758	0.110259	1.20836	1.18624	1.2313	0.00019996
BRAIN_SUBSTANTIA_NIGRA	1_Quiescent	5199	0.0587451	1.20817	1.17731	1.23992	0.00019996
BRAIN_MID_FRONTAL_LOBE	6_Quiescent	8194	0.0925865	1.18738	1.16276	1.21177	0.00019996
BRAIN_MID_FRONTAL_LOBE	9_Quiescent	6433	0.0726884	1.16708	1.1406	1.19484	0.00019996
BRAIN_INFERIOR_TEMPORAL_LOBE	2_Quiescent	5583	0.063084	1.15196	1.12334	1.18234	0.00019996
BRAIN_CINGULATE_GYRUS	5_Quiescent	8703	0.0983379	1.15133	1.12879	1.17481	0.00019996
BRAIN_MID_FRONTAL_LOBE	13_Quiescent	4872	0.0550502	1.14214	1.11233	1.17285	0.00019996
BRAIN_INFERIOR_TEMPORAL_LOBE	3_FacultativeHet	2389	0.026994	1.07708	1.03823	1.11949	0.00019996
BRAIN_INFERIOR_TEMPORAL_LOBE	9_Quiescent	8778	0.0991853	1.07229	1.05239	1.09233	0.00019996
BRAIN_ANGULAR_GYRUS	2_Quiescent	6304	0.0712308	1.06316	1.03992	1.08728	0.00019996
FETAL_BRAIN_FEMALE	8_Quiescent	9508	0.107434	0.997069	0.980105	1.01484	1
BRAIN_ANGULAR_GYRUS	0_Quiescent	10163	0.114835	0.971629	0.955708	0.987658	0.00139972
FETAL_BRAIN_MALE	11_RegPermissive	4494	0.0507791	0.961755	0.937617	0.986825	0.0039992
BRAIN_CINGULATE_GYRUS	8_FacultativeHet	2484	0.0280675	0.933736	0.902944	0.966161	0.00019996
BRAIN_HIPPOCAMPUS_MIDDLE	8_Quiescent	6410	0.0724286	0.928153	0.909091	0.948085	0.00019996
BRAIN_ANTERIOR_CAUDATE	13_LowConfidence	2665	0.0301127	0.876855	0.850351	0.905539	0.00019996
BRAIN_ANGULAR_GYRUS	7_Quiescent	3210	0.0362708	0.874956	0.850556	0.900926	0.00019996
BRAIN_MID_FRONTAL_LOBE	8_ConstitutiveHet	2974	0.0336041	0.87395	0.848018	0.900666	0.00019996
FETAL_BRAIN_FEMALE	6_Quiescent	9275	0.104801	0.827091	0.814667	0.840584	0.00019996
BRAIN_ANGULAR_GYRUS	4_Quiescent	5756	0.0650388	0.777698	0.762283	0.793496	0.00019996
BRAIN_SUBSTANTIA_NIGRA	9_Quiescent	3387	0.0382708	0.77213	0.752165	0.793208	0.00019996
FETAL_BRAIN_FEMALE	2_Transcribed	2308	0.0260788	0.760688	0.736903	0.785836	0.00019996
BRAIN_SUBSTANTIA_NIGRA	13_Quiescent	2810	0.0317511	0.707027	0.688051	0.72723	0.00019996
BRAIN_ANTERIOR_CAUDATE	5_ConstitutiveHet	4386	0.0495588	0.70281	0.687461	0.718545	0.00019996
BRAIN_INFERIOR_TEMPORAL_LOBE	0_Quiescent	3270	0.0369487	0.696776	0.679551	0.714758	0.00019996
BRAIN_SUBSTANTIA_NIGRA	10_ConstitutiveHet	3635	0.041073	0.665067	0.649917	0.680584	0.00019996
BRAIN_INFERIOR_TEMPORAL_LOBE	12_FacultativeHet	1930	0.0218077	0.62396	0.604637	0.643983	0.00019996
BRAIN_MID_FRONTAL_LOBE	0_Quiescent	2964	0.0334911	0.607826	0.593034	0.623475	0.00019996
FETAL_BRAIN_FEMALE	5_Transcribed	276	0.00311861	0.601638	0.554217	0.655582	0.00019996
BRAIN_MID_FRONTAL_LOBE	1_ConstitutiveHet	2133	0.0241014	0.58871	0.572003	0.606138	0.00019996
FETAL_BRAIN_MALE	10_FacultativeHet	1530	0.0172879	0.583206	0.563951	0.603788	0.00019996
BRAIN_ANGULAR_GYRUS	8_ConstitutiveHet	1843	0.0208246	0.543765	0.52808	0.560527	0.00019996
BRAIN_CINGULATE_GYRUS	12_FacultativeHet	3471	0.0392199	0.539758	0.528791	0.551478	0.00019996
BRAIN_ANGULAR_GYRUS	5_ConstitutiveHet	1891	0.021367	0.531987	0.516804	0.547957	0.00019996
BRAIN_INFERIOR_TEMPORAL_LOBE	10_Quiescent	2323	0.0262483	0.530065	0.516337	0.543773	0.00019996
BRAIN_ANGULAR_GYRUS	10_ConstitutiveHet	2499	0.028237	0.52804	0.514833	0.541143	0.00019996
BRAIN_HIPPOCAMPUS_MIDDLE	5_ConstitutiveHet	2824	0.0319092	0.515607	0.503564	0.528147	0.00019996
BRAIN_ANGULAR_GYRUS	9_Transcribed	1421	0.0160563	0.498247	0.482185	0.515415	0.00019996
BRAIN_HIPPOCAMPUS_MIDDLE	0_Transcribed	1004	0.0113445	0.49592	0.476507	0.516727	0.00019996
BRAIN_SUBSTANTIA_NIGRA	5_FacultativeHet	5136	0.0580332	0.490926	0.483252	0.498786	0.00019996
BRAIN_HIPPOCAMPUS_MIDDLE	3_Quiescent	4357	0.0492311	0.484306	0.475655	0.493208	0.00019996
BRAIN_ANTERIOR_CAUDATE	9_Quiescent	5976	0.0675247	0.483471	0.476365	0.490762	0.00019996
FETAL_BRAIN_FEMALE	1_FacultativeHet	3251	0.036734	0.474513	0.464759	0.484356	0.00019996
BRAIN_SUBSTANTIA_NIGRA	14_ConstitutiveHet	804	0.00908464	0.473326	0.453469	0.494161	0.00019996
BRAIN_MID_FRONTAL_LOBE	5_FacultativeHet	4047	0.0457283	0.462974	0.455026	0.47135	0.00019996
BRAIN_CINGULATE_GYRUS	0_FacultativeHet	2599	0.0293669	0.458258	0.448181	0.468542	0.00019996
BRAIN_HIPPOCAMPUS_MIDDLE	2_FacultativeHet	2548	0.0287906	0.440619	0.430695	0.450654	0.00019996
BRAIN_CINGULATE_GYRUS	14_Quiescent	4712	0.0532423	0.43924	0.432135	0.446298	0.00019996
BRAIN_CINGULATE_GYRUS	9_ConstitutiveHet	1243	0.014045	0.43171	0.418096	0.446324	0.00019996
BRAIN_ANTERIOR_CAUDATE	6_Quiescent	2807	0.0317172	0.420757	0.412188	0.429665	0.00019996
FETAL_BRAIN_MALE	5_RegPermissive	616	0.00696037	0.413286	0.395125	0.433498	0.00019996
BRAIN_MID_FRONTAL_LOBE	14_Transcribed	1287	0.0145422	0.413249	0.400685	0.426869	0.00019996
BRAIN_SUBSTANTIA_NIGRA	7_Quiescent	4617	0.0521689	0.403293	0.397059	0.409708	0.00019996
BRAIN_INFERIOR_TEMPORAL_LOBE	14_Quiescent	3380	0.0381917	0.40128	0.394353	0.408756	0.00019996
BRAIN_ANTERIOR_CAUDATE	8_ConstitutiveHet	1000	0.0112993	0.393616	0.379795	0.407997	0.00019996
BRAIN_INFERIOR_TEMPORAL_LOBE	11_ConstitutiveHet	1711	0.0193331	0.389571	0.379547	0.400234	0.00019996
FETAL_BRAIN_MALE	4_Quiescent	1306	0.0147569	0.38875	0.377457	0.400491	0.00019996
BRAIN_MID_FRONTAL_LOBE	2_Quiescent	1956	0.0221014	0.388566	0.379436	0.398127	0.00019996
BRAIN_HIPPOCAMPUS_MIDDLE	13_Quiescent	3543	0.0400334	0.37401	0.36795	0.380559	0.00019996
BRAIN_MID_FRONTAL_LOBE	12_ConstitutiveHet	863	0.0097513	0.349176	0.336978	0.361845	0.00019996
BRAIN_HIPPOCAMPUS_MIDDLE	12_ConstitutiveHet	1770	0.0199998	0.349146	0.340776	0.357794	0.00019996
BRAIN_CINGULATE_GYRUS	3_Transcribed	944	0.0106665	0.347623	0.336299	0.359619	0.00019996
BRAIN_INFERIOR_TEMPORAL_LOBE	1_Quiescent	2882	0.0325646	0.332444	0.326644	0.338621	0.00019996
BRAIN_ANTERIOR_CAUDATE	4_Quiescent	1681	0.0189941	0.328642	0.320863	0.33674	0.00019996
BRAIN_CINGULATE_GYRUS	1_Quiescent	2379	0.0268811	0.316508	0.310412	0.32297	0.00019996
BRAIN_ANGULAR_GYRUS	6_Quiescent	2896	0.0327228	0.310962	0.30555	0.316399	0.00019996
FETAL_BRAIN_FEMALE	4_Quiescent	1127	0.0127343	0.310193	0.301417	0.319535	0.00019996
BRAIN_MID_FRONTAL_LOBE	10_Quiescent	2247	0.0253895	0.309959	0.303854	0.316123	0.00019996
BRAIN_SUBSTANTIA_NIGRA	0_Transcribed	1728	0.0195252	0.30666	0.299532	0.313782	0.00019996
BRAIN_ANGULAR_GYRUS	12_Quiescent	1995	0.0225421	0.299183	0.29321	0.305747	0.00019996
BRAIN_CINGULATE_GYRUS	13_Transcribed	363	0.00410165	0.294773	0.280093	0.310522	0.00019996
BRAIN_INFERIOR_TEMPORAL_LOBE	7_Transcribed	857	0.00968351	0.294311	0.284621	0.30444	0.00019996
FETAL_BRAIN_MALE	9_ConstitutiveHet	1233	0.013932	0.279163	0.271945	0.286611	0.00019996
BRAIN_ANTERIOR_CAUDATE	2_Transcribed	1252	0.0141467	0.278604	0.271584	0.28591	0.00019996
BRAIN_SUBSTANTIA_NIGRA	6_Transcribed	670	0.00757054	0.269612	0.260295	0.279283	0.00019996
FETAL_BRAIN_FEMALE	11_ConstitutiveHet	713	0.00805641	0.264274	0.255739	0.273599	0.00019996
FETAL_BRAIN_FEMALE	10_FacultativeHet	778	0.00879086	0.249404	0.241615	0.25736	0.00019996
BRAIN_ANTERIOR_CAUDATE	3_Transcribed	729	0.00823719	0.239746	0.23224	0.247706	0.00019996
BRAIN_CINGULATE_GYRUS	10_Transcribed	919	0.0103841	0.228107	0.221927	0.234499	0.00019996
BRAIN_HIPPOCAMPUS_MIDDLE	10_Transcribed	920	0.0103954	0.226886	0.220782	0.233621	0.00019996
BRAIN_INFERIOR_TEMPORAL_LOBE	13_Transcribed	919	0.0103841	0.223388	0.21736	0.22975	0.00019996
BRAIN_MID_FRONTAL_LOBE	4_Transcribed	930	0.0105084	0.222146	0.216229	0.228333	0.00019996
FETAL_BRAIN_FEMALE	3_ConstitutiveHet	944	0.0106665	0.219268	0.213622	0.225083	0.00019996
FETAL_BRAIN_MALE	2_Quiescent	4053	0.0457961	0.195548	0.19347	0.197601	0.00019996
BRAIN_ANGULAR_GYRUS	13_Transcribed	398	0.00449712	0.175906	0.169649	0.182904	0.00019996
FETAL_BRAIN_MALE	6_ConstitutiveHet	406	0.00458752	0.134826	0.130631	0.139327	0.00019996
FETAL_BRAIN_FEMALE	12_LowConfidence	25	0.000282483	0.132448	0.116822	0.152439	0.00019996
FETAL_BRAIN_FEMALE	13_Quiescent	1651	0.0186552	0.123234	0.121504	0.124962	0.00019996
FETAL_BRAIN_MALE	0_FacultativeHet	1076	0.0121581	0.119415	0.117365	0.121527	0.00019996
FETAL_BRAIN_MALE	13_ConstitutiveHet	364	0.00411295	0.118441	0.114899	0.122272	0.00019996
FETAL_BRAIN_FEMALE	7_Transcribed	601	0.00679088	0.105608	0.103105	0.108132	0.00019996
FETAL_BRAIN_MALE	12_Transcribed	611	0.00690388	0.077181	0.0757219	0.0786763	0.00019996
*Annotations (taken from https://noble.gs.washington.edu/proj/encyclopedia/)
Quiescent: Inactive region.
ConstitutiveHet: Heterochromatin marking permanently silent regions, characterized by the histone modification H3K9me3.
FacultativeHet: Heterochromatin marking regions of cell type-specific repression, characterized by the histone modification H3K27me3. Also known as Polycomb-repressed heterochromatin.
Transcribed: Transcribed genic region.
Promoter: Regulatory region that occurs directly upstream of transcription start sites.
Enhancer: Gene-distal regulatory element.
RegPermissive: Region with weak marks of regulatory activity such as H3K4me1 or DNase hypersensitivity. May or may not directly control gene expression.
Bivalent: Regulatory element with marks of both activation (such as H3K27ac) and repression (H3K27me3).
LowConfidance: An annotation label that the interpretation classifier could not confidently assign to one of the above categories.

### Sheet: Table S2
Table S2: Partitioned heritability results for high confidence open chromatin regions in bulk fetal frontal cortex
Peak set	Trait	Proportion of SNPs in annotation	Proportion SNP h2 explained	Enrichment	Enrichment SE	Enrichment P	Coefficient	Coefficient SE	Coefficient Z-score	Z-score P (2-tailed)
Bulk ATAC peaks
	Schizophrenia	0.0331365	0.238555	7.19915	0.778256	1.15952e-14	1.40179e-07	2.06774e-08	6.77935	1.20176e-11
	ADHD	0.0331365	0.184303	5.56191	1.72633	0.00789407	1.72656e-07	6.60711e-08	2.61318	0.0089704
	Bipolar disorder	0.0331365	0.141472	4.26936	0.917482	0.000317868	1.95597e-08	1.04573e-08	1.87044	0.0614229
	Autism spectrum disorder	0.0331365	0.132176	3.98884	2.06082	0.141353	7.0248e-08	6.48864e-08	1.08263	0.278972
	Major depressive disorder	0.0331365	0.146638	4.42526	1.00715	0.000840462	1.97387e-08	8.77303e-09	2.24993	0.0244536
	Blood triglyceride levels	0.0331365	0.0823172	2.48418	1.79539	0.39904	-1.74163e-08	3.88078e-08	-0.448784	0.653588
	Height	0.0331365	0.0476139	1.4369	1.00631	0.663895	-6.15246e-08	3.82697e-08	-1.60766	0.10791
Bulk ATAC peaks intersecting fetal brain H3K4me1 sites
	Schizophrenia	0.0169844	0.199539	11.7483	1.22432	1.95592e-16	2.54315e-07	3.49671e-08	7.27298	3.59487e-13
	ADHD	0.0169844	0.198608	11.6935	2.48384	1.80394e-05	4.20786e-07	9.6091e-08	4.37904	1.19e-05
	Bipolar disorder	0.0169844	0.168772	9.93688	1.41529	1.58193e-10	7.73379e-08	1.4726e-08	5.25179	2e-07
	Autism spectrum disorder	0.0169844	0.177388	10.4442	3.16016	0.00262341	2.66861e-07	9.75764e-08	2.73489	0.0062401
	Major depressive disorder	0.0169844	0.147764	8.69994	1.33533	4.11477e-08	5.20883e-08	1.18237e-08	4.40542	1.06e-05
	Blood triglyceride levels	0.0169844	0.0728899	4.29157	2.83585	0.236484	-9.98406e-09	6.18424e-08	-0.161444	0.871744
	Height	0.0169844	0.0436054	2.56737	1.56592	0.317124	-6.97523e-08	5.7902e-08	-1.20466	0.228334
Bulk ATAC peaks intersecting fetal brain H3K4me3 sites
	Schizophrenia	0.0111163	0.172414	15.5099	1.66217	1.96052e-16	3.90207e-07	5.07551e-08	7.68804	1.47135e-14
	ADHD	0.0111163	0.173912	15.6447	3.3357	1.17496e-05	6.82914e-07	1.44029e-07	4.74149	2.1e-06
	Bipolar disorder	0.0111163	0.151659	13.6429	2.09179	1.51925e-09	1.23613e-07	2.39271e-08	5.16625	2.38861e-07
	Autism spectrum disorder	0.0111163	0.181491	16.3265	3.92336	0.000149058	5.19766e-07	1.32695e-07	3.917	8.97e-05
	Major depressive disorder	0.0111163	0.103899	9.34648	1.92475	2.5966e-05	6.22829e-08	1.82084e-08	3.42056	0.0006249
	Blood triglyceride levels	0.0111163	0.0713861	6.42173	4.14147	0.188455	1.71277e-09	1.0168e-07	0.0168447	0.98656
	Height	0.0111163	0.0658156	5.92063	2.14818	0.0239469	7.55698e-09	8.41498e-08	0.0898038	0.928443

### Sheet: Table S3
Table S3: Partitioned heritability results for high confidence open chromatin regions in NeuN+ cells from fetal frontal cortex
Peak set	Trait	Proportion of SNPs in annotation	Proportion SNP h2 explained	Enrichment	Enrichment SE	Enrichment P	Coefficient	Coefficient SE	Coefficient Z-score	Z-score P (2-tailed)
NeuN+ ATAC peaks
	Schizophrenia	0.0154578	0.0998752	6.46116	1.19485	5.92859e-06	1.14465e-07	3.24099e-08	3.53179	0.0004156
	ADHD	0.0154578	0.0359128	2.32329	2.3295	0.568619	5.66989e-08	8.88377e-08	0.63823	0.523324
	Bipolar disorder	0.0154578	0.0577105	3.73343	1.46463	0.061245	9.13751e-09	1.58077e-08	0.57804	0.563237
	Autism spectrum disorder	0.0154578	0.040551	2.62334	2.84369	0.564956	2.42455e-08	9.20796e-08	0.263311	0.792311
	Major depressive disorder	0.0154578	0.0548763	3.55008	1.49421	0.0897575	1.3281e-08	1.24893e-08	1.0634	0.287602
	Blood triglyceride levels	0.0154578	0.0262705	1.6995	2.68658	0.792359	-5.23988e-08	5.99526e-08	-0.874004	0.382116
	Height	0.0154578	0.0628661	4.06696	1.60759	0.0570444	1.33473e-08	5.69248e-08	0.234473	0.814618
NeuN+ ATAC peaks intersecting fetal brain H3K4me1 sites
	Schizophrenia	0.00835707	0.111074	13.291	1.81188	1.93221e-11	2.96307e-07	5.07451e-08	5.83914	5.22576e-09
	ADHD	0.00835707	0.0582397	6.96891	3.30495	0.0680461	2.50705e-07	1.30141e-07	1.92641	0.0540535
	Bipolar disorder	0.00835707	0.088012	10.5314	2.31495	2.57154e-05	7.72721e-08	2.39173e-08	3.2308	0.0012345
	Autism spectrum disorder	0.00835707	0.0885471	10.5955	4.22282	0.0182754	2.71318e-07	1.33243e-07	2.03626	0.0417245
	Major depressive disorder	0.00835707	0.0780579	9.34034	2.09562	0.000102064	5.89871e-08	1.79546e-08	3.28535	0.0010185
	Blood triglyceride levels	0.00835707	0.0303584	3.63265	3.7999	0.481413	-5.70134e-08	8.54512e-08	-0.667204	0.504641
	Height	0.00835707	0.062691	7.50155	2.86069	0.0237858	8.60525e-08	1.0394e-07	0.827905	0.407724
NeuN+ ATAC peaks intersecting fetal brain H3K4me3 sites
	Schizophrenia	0.00782422	0.105563	13.4918	1.96218	1.26323e-10	3.15082e-07	5.42308e-08	5.81003	6.21532e-09
	ADHD	0.00782422	0.0659226	8.42546	3.70372	0.0434739	3.49007e-07	1.596e-07	2.18676	0.0285242
	Bipolar disorder	0.00782422	0.0923434	11.8022	2.71342	5.55955e-05	9.39971e-08	3.0663e-08	3.06549	0.0021406
	Autism spectrum disorder	0.00782422	0.0790408	10.1021	4.257	0.0302338	2.68307e-07	1.44136e-07	1.86149	0.0628855
	Major depressive disorder	0.00782422	0.0721722	9.22421	2.33957	0.000566942	6.09704e-08	2.14543e-08	2.84187	0.0045114
	Blood triglyceride levels	0.00782422	0.0362805	4.63695	4.46817	0.414178	-5.4095e-08	1.06958e-07	-0.505757	0.610051
	Height	0.00782422	0.072354	9.24744	2.9213	0.00513671	1.38268e-07	1.0921e-07	1.26608	0.204085

### Sheet: Table S4
Table S4: Partitioned heritability results for high confidence open chromatin regions in NeuN- cells from fetal frontal cortex
Peak set	Trait	Proportion of SNPs in annotation	Proportion SNP h2 explained	Enrichment	Enrichment SE	Enrichment P	Coefficient	Coefficient SE	Coefficient Z-score	Z-score P (2-tailed)
NeuN- ATAC peaks
	Schizophrenia	0.0187779	0.152838	8.13927	1.09511	4.0289e-10	1.64289e-07	3.10406e-08	5.29272	1.20362e-07
	ADHD	0.0187779	0.163103	8.6859	2.1953	0.000429108	3.21712e-07	8.49987e-08	3.7849	0.0001538
	Bipolar disorder	0.0187779	0.109263	5.81873	1.24031	8.74168e-05	3.35693e-08	1.32399e-08	2.53547	0.0112297
	Autism spectrum disorder	0.0187779	0.109505	5.83159	2.85024	0.0847793	1.32801e-07	9.15805e-08	1.45011	0.147029
	Major depressive disorder	0.0187779	0.0882628	4.70036	1.35573	0.00690069	2.24942e-08	1.15249e-08	1.95179	0.0509631
	Blood triglyceride levels	0.0187779	0.057045	3.03788	2.40118	0.388528	-2.50653e-08	5.09498e-08	-0.49196	0.622748
	Height	0.0187779	0.0524736	2.79443	1.3908	0.198449	-4.18174e-08	5.1486e-08	-0.812208	0.416672
NeuN- ATAC peaks intersecting fetal brain H3K4me1 sites
	Schizophrenia	0.0111776	0.145191	12.9895	1.50582	1.05565e-13	2.92584e-07	4.45302e-08	6.57047	5.03153e-11
	ADHD	0.0111776	0.141134	12.6265	3.00252	9.09616e-05	4.92333e-07	1.1805e-07	4.17055	3.04e-05
	Bipolar disorder	0.0111776	0.122502	10.9597	1.86332	4.55957e-08	8.60459e-08	1.9239e-08	4.47247	7.7e-06
	Autism spectrum disorder	0.0111776	0.145436	13.0114	3.84475	0.0012748	3.64624e-07	1.17878e-07	3.09324	0.0019798
	Major depressive disorder	0.0111776	0.0963013	8.61558	1.71763	1.39424e-05	5.23111e-08	1.48265e-08	3.52821	0.0004184
	Blood triglyceride levels	0.0111776	0.0354699	3.17331	3.39152	0.515516	-5.95254e-08	7.39023e-08	-0.805461	0.420554
	Height	0.0111776	0.0565164	5.05623	2.04149	0.0489422	-2.89982e-09	7.4633e-08	-0.0388544	0.969006
NeuN- ATAC peaks intersecting fetal brain H3K4me3 sites
	Schizophrenia	0.00958746	0.136303	14.2168	1.70039	7.4901e-14	3.48821e-07	5.12777e-08	6.80257	1.04619e-11
	ADHD	0.00958746	0.14242	14.8549	3.4345	6.27249e-05	6.59675e-07	1.51222e-07	4.36228	1.29e-05
	Bipolar disorder	0.00958746	0.119647	12.4796	2.29056	3.06522e-07	1.06924e-07	2.53686e-08	4.2148	2.5e-05
	Autism spectrum disorder	0.00958746	0.147678	15.4032	4.07119	0.000341546	4.86019e-07	1.35131e-07	3.59666	0.0003223
	Major depressive disorder	0.00958746	0.0933434	9.73599	9.6079	0.345099	1.64145e-07	1.92785e-07	0.851439	0.394526
	Blood triglyceride levels	0.00958746	0.0480265	5.00931	4.08934	0.318718	-4.14892e-08	9.84186e-08	-0.421559	0.673347
	Height

### Sheet: Table S5
Bulk fetal ctx OCR Hg19 co-ordinates
Chr	Start	Stop	SNP in OCR	SZ PGC3 index SNP	r2 between OCR SNP and SZ index SNP (CEU)	BPD PGC3 index SNP	r2 between OCR SNP and BPD index SNP (CEU)	Transcripts regulated by OCR SNP at P < 5E-05 in fetal brain (O'Brien et al)	P for OCR SNP as transcript eQTL (O'Brien et al)	Associated gene symbol	Most significant eQTL for transcript (O'Brien et al)	r2 between OCR SNP and top eQTL for transcript (CEU)	Fetal H3K4me1 (REMC)	Fetal H3K4me3 (REMC)	Detected as fetal NeuN+ OCR	Detected as fetal NeuN- OCR
2	57986397	57987869	rs12997222	rs2717003	0.847								Y	Y	Y	Y
2	76395889	76397606	rs11678895	rs11897811	1										Y	Y
2	145140866	145142057	rs12991836	rs12991836	1								Y
2	172966746	172969307	rs62183859	rs62184960	0.9302								Y	Y	Y	Y
2	193750854	193751946	rs10187165	rs13032111	0.9594										Y
2	198363925	198365726	rs1116734	rs2914983	1									Y	Y	Y
2	200715186	200717466	rs796364	rs2949006	1			ENST00000493181	2.92292e-05	TYW5	rs281767	0.4671	Y	Y	Y	Y
2	200819558	200821237	rs281766	rs2949006	1			ENST00000493181	6.14203e-08	TYW5	rs281767	0.4671	Y	Y		Y
2	200838048	200839198	rs11895190	rs2949006	1			ENST00000493181	6.12605e-08	TYW5	rs281767	0.4671	Y	Y		Y
2	225449420	225451195	rs3768886	rs11685299	1								Y	Y	Y	Y
2	233770088	233771809	rs188020433	rs778371	0.8454										Y	Y
3	30070858	30072120	rs4293666	rs1506297	1
3	71591244	71593369	rs6790644	rs60135207	0.8084								Y	Y		Y
4	80217912	80219103	rs9998799	rs28454198	0.8458										Y	Y
4	118829042	118830495	rs28558955	rs28521069	0.9519
4	118886326	118887638	rs6534071	rs28521069	0.9519								Y		Y	Y
5	109189100	109190754	rs62376382	rs35164357	0.906
5	137945134	137947896	rs4835692	rs10117	0.8641								Y	Y	Y	Y
5	139064237	139065351	rs34510678	rs9687282	1								Y		Y	Y
5	152196021	152197356	rs72801007	rs10515678	0.9755								Y	Y	Y
6	26020030	26022447	rs41266779	rs13195636	0.8299	rs13195402	0.8299						Y	Y	Y	Y
6	26284958	26287298	rs13204572	rs13195636	1									Y		Y
6	26568445	26569650	rs36162392	rs13195636	0.89	rs13195402	0.89	ENST00000541522	3.37749e-05	BTN2A1	rs36033628	0.89		Y	Y	Y
6	27446014	27448105	rs7749305	rs13195636	0.9421	rs13195402	0.9421	ENST00000529104	4.5631e-08	ZSCAN12P1	rs13217620	0.8849	Y	Y		Y
6	27446014	27448105						ENST00000316606	2.49672e-05	ZSCAN26	rs1778484	0.3059	Y	Y		Y
6	27758604	27760843	rs35037868	rs13195636	1	rs13195402	1	ENST00000618305	9.45634e-06	H4C13	rs200483	0.9421		Y	Y	Y
6	27758604	27760843						ENST00000529104	1.64175e-08	ZSCAN12P1	rs13217620	0.9392		Y	Y	Y
6	27758604	27760843						ENST00000316606	1.21605e-07	ZSCAN26	rs1778484	0.2882		Y	Y	Y
6	27775053	27776769	rs200484	rs13195636	0.9421	rs13195402	0.9421	ENST00000618305	4.29998e-08	H4C13	rs200483	1	Y	Y		Y
6	27775053	27776769						ENST00000316606	2.1689e-06	ZSCAN26	rs1778484	0.3059	Y	Y		Y
6	27775053	27776769	rs200485	rs13195636	0.9421	rs13195402	0.9421	ENST00000618305	2.96273e-08	H4C13	rs200483	1	Y	Y		Y
6	27775053	27776769						ENST00000316606	3.03449e-06	ZSCAN26	rs1778484	0.3059	Y	Y		Y
6	27804619	27806970	rs34706883	rs13195636	1	rs13195402	1	ENST00000618305	9.47985e-06	H4C13	rs200483	0.9421	Y	Y	Y	Y
6	27804619	27806970						ENST00000529104	1.64787e-08	ZSCAN12P1	rs13217620	0.9392	Y	Y	Y	Y
6	27804619	27806970						ENST00000316606	1.21803e-07	ZSCAN26	rs1778484	0.2882	Y	Y	Y	Y
6	28058306	28059468	rs35902873	rs13195636	1	rs13195402	1	ENST00000618305	9.46413e-06	H4C13	rs200483	0.9421	Y	Y
6	28058306	28059468						ENST00000529104	1.64313e-08	ZSCAN12P1	rs13217620	0.9392	Y	Y
6	28058306	28059468						ENST00000316606	1.22436e-07	ZSCAN26	rs1778484	0.2882	Y	Y
6	28192480	28193768	rs34243448	rs13195636	1	rs13195402	1	ENST00000618305	3.65415e-05	H4C13	rs200483	0.9421	Y	Y	Y
6	28192480	28193768						ENST00000529104	1.56302e-07	ZSCAN12P1	rs13217620	0.9392	Y	Y	Y
6	28192480	28193768						ENST00000316606	8.72529e-08	ZSCAN26	rs1778484	0.2882	Y	Y	Y
6	28830916	28832679	rs3131336	rs13195636	0.9421	rs13195402	0.9421	ENST00000529104	1.00208e-07	ZSCAN12P1	rs13217620	0.8849	Y	Y
6	28830916	28832679						ENST00000316606	1.0923e-06	ZSCAN26	rs1778484	0.2641	Y	Y
6	28855198	28856396	rs3135309	rs13195636	0.9421	rs13195402	0.9421	ENST00000529104	1.75153e-07	ZSCAN12P1	rs13217620	0.8849	Y
6	28855198	28856396						ENST00000316606	7.99546e-07	ZSCAN26	rs1778484	0.2641	Y
6	73155038	73156258	rs1339227	rs1856507	0.9164
6	96462703	96464858	rs117178087	rs6925964	0.9392									Y	Y	Y
7	11870827	11872554	rs113779084			rs113779084	1						Y	Y	Y	Y
7	79367977	79369257	rs2465515	rs1589726	0.9447										Y	Y
7	79367977	79369257	rs2264651	rs1589726	0.9447										Y	Y
7	79367977	79369257	rs78388114	rs1589726	0.9447										Y	Y
7	79418440	79419718	rs2689810	rs1589726	0.887								Y			Y
7	140713907	140715544	rs1533933			rs10255167	0.9123						Y	Y	Y	Y
8	9762731	9764296	rs62489493	rs62489493	1									Y	Y	Y
8	38033422	38035108	rs2270376	rs7816998	0.852			ENST00000531344	3.24752e-05	DDHD2	rs10958683	0.852		Y	Y	Y
8	38033422	38035108	rs55962869	rs7816998	0.852			ENST00000531344	3.24752e-05	DDHD2	rs10958683	0.852		Y	Y	Y
8	38239154	38241109	rs60558877	rs7816998	1			ENST00000484370	4.32915e-05	FGFR1	rs3779921	0.9479		Y	Y	Y
8	38242122	38244742	rs6996860	rs7816998	0.9738			ENST00000484370	4.32915e-05	FGFR1	rs3779921	0.9479		Y	Y	Y
8	65607759	65608887	rs7830315	rs10957321	1								Y
8	65710323	65711926	rs7842714	rs10957321	0.8453								Y	Y	Y	Y
8	103665444	103669031	rs7835270	rs7002992	0.9789								Y	Y	Y	Y
8	145025722	145027617	rs11778018	rs6992333	0.8998								Y	Y	Y	Y
9	10232645	10233986	rs1322142	rs2890914	0.8332								Y
10	104613393	104614954	rs3824754	rs79668541	0.9181								Y	Y	Y	Y
11	57434266	57436279	rs11602109	rs7938083	1								Y	Y	Y	Y
11	57508151	57509704	rs12146541	rs7938083	1								Y	Y	Y	Y
11	65836972	65838576	rs2376231			rs475805	0.8076						Y	Y	Y	Y
11	123395447	123397149	rs7927437	rs77502336	0.9744								Y	Y		Y
12	50463865	50465017	rs706790	rs578470	0.9601			ENST00000551697	4.50093e-07	CERS5	rs10783340	0.3822	Y		Y	Y
12	50463865	50465017						ENST00000553122	2.05401e-05	CERS5	rs12819883	0.409	Y		Y	Y
12	50463865	50465017						ENST00000551005	6.63131e-11	CERS5	rs34573394	0.7172	Y		Y	Y
12	50463865	50465017						ENST00000551757	5.91541e-06	CERS5	rs7138945	0.3822	Y		Y	Y
12	50463865	50465017						ENST00000547138	5.79858e-08	CERS5	rs12424335	0.4334	Y		Y	Y
12	89896875	89898361	rs4842659	rs10777187	0.8391										Y	Y
12	92256110	92257342	rs10777340	rs7953300	1								Y
12	92256110	92257342	rs10777341	rs7953300	1								Y
12	123716862	123718541	rs368847118	rs2102949	0.9503								Y	Y	Y	Y
12	123738033	123739480	rs1568427	rs2102949	0.9018			ENST00000542678	1.24718e-13	ABCB9	rs1790094	0.6577	Y	Y	Y	Y
12	123738033	123739480						ENST00000543935	5.78067e-07	ABCB9	rs1727295	0.6577	Y	Y	Y	Y
12	123738033	123739480						ENST00000622723	1.07182e-07	ABCB9	rs1790094	0.6577	Y	Y	Y	Y
12	123738033	123739480						ENST00000315580	2.21257e-05	ARL6IP4	rs61955196	0.6577	Y	Y	Y	Y
12	123738033	123739480						ENST00000425637	3.67836e-06	C12orf65	rs4275659	0.6577	Y	Y	Y	Y
13	56977019	56978219	rs9597402	rs9597388	0.9318
13	79973311	79974770	rs9545101	rs9545047	1			ENST00000620874	2.7242e-13	LINC01068	rs1212082	0.8829	Y	Y
13	79973311	79974770						ENST00000450187	8.2482e-13	LINC01068	rs2760102	0.8829	Y	Y
13	79973311	79974770						ENST00000457858	3.86494e-08	LINC01038	rs9545047	1	Y	Y
15	85200884	85202203	rs12904605	rs11638554	0.8612			ENST00000558195	9.72829e-07	UBE2Q2L	rs62028142	0.6277	Y	Y	Y	Y
15	85200884	85202203						ENST00000560634	3.55783e-06	CSPG4P11	rs11633897		Y	Y	Y	Y
15	85200884	85202203						ENST00000512109	7.96373e-06	GOLGA6L4	rs2019611	0.6413	Y	Y	Y	Y
15	85200884	85202203						ENST00000561247	1.07232e-19	AC243562.2	rs4338765	0.6496	Y	Y	Y	Y
15	85200884	85202203						ENST00000459938	1.03912e-09	RN7SL417P	rs2019611	0.6413	Y	Y	Y	Y
15	85200884	85202203						ENST00000558801	2.0084e-07	DNM1P51	rs55639064	0.086	Y	Y	Y	Y
15	89786482	89787906	rs7178152	rs2238304	0.9389			ENST00000564636	8.38477e-07	FANCI	rs7495635	0.7422	Y	Y	Y	Y
16	29984268	29985820	rs4318227	rs3814883	0.9222								Y	Y	Y	Y
17	2206141	2207909	rs408067	rs12943566	0.8378								Y	Y	Y	Y
17	19911960	19914164	rs8067545	rs9891739	1								Y	Y	Y	Y
19	11849171	11850547	rs72986630	rs72986630	1								Y	Y	Y	Y
19	19515758	19517840	rs2916068	rs1858999	1								Y	Y	Y	Y
19	50179423	50181076	rs975484	rs2304205	0.9405			ENST00000594587	4.01527e-05	CPT1C	rs892149	0.1564	Y	Y	Y	Y

### Sheet: Table S6
Table S6: Genome-wide association study (GWAS) summary statistics used in this study
Trait	Source	File name	Reference
Schizophrenia	https://www.med.unc.edu/pgc/download-results/	Wave 3 (v2)	doi: https://doi.org/10.1101/2020.09.12.20192922
ADHD	https://www.med.unc.edu/pgc/download-results/	adhd_jul2017	PMID: 30478444
Bipolar disorder	See https://www.med.unc.edu/pgc/download-results/		PMID: 34002096
Autism spectrum disorder	https://ipsych.dk/test/downloads/	iPSYCH-PGC_ASD_Nov2017-grove-ripke.sumstats	PMID: 30804558
Major depressive disorder	Restricted as includes 23andMe data. See https://www.med.unc.edu/pgc/download-results/		PMID: 29700475
Blood triglyceride levels	https://data.broadinstitute.org/alkesgroup/sumstats_formatted/	PASS_Triglycerides	PMID: 20686565
Height	https://data.broadinstitute.org/alkesgroup/sumstats_formatted/	PASS_Height1.sumstats	PMID: 20881960
